# An Integrated Atlas of the Human Kidney Spanning Health and Disease

**DOI:** 10.64898/2026.08.12.744548

**Authors:** Konstantinos Stasinos, Hanchen Wang, Alexander V. Predeus, Nathan Richoz, Rajasree Menon, Mrunali Thokadiwala, Yuefei Zhu, Ruijia Tian, Wenjiang Zhou, Arsenios Chatzigeorgiou, Galabina Yordanova, Ida Zucchi, Zoltan Laszik, Michaela F. Mueller, The Human Cell Atlas Kidney Bionetwork, Ayshwarya Subramanian, Anna Greka, Aviv Regev, Matthias Kretzler, John Marioni, Malte D. Luecken, Menna Clatworthy, Sarah A. Teichmann, Peng He

**Affiliations:** Department of Pathology, ImmunoX, University of California, San Francisco, CA, USA; Department of Surgery, University of Cambridge, UK; Department of Engineering, University of Cambridge, UK; Genentech, South San Francisco, CA, USA; Wellcome Sanger Institute, Wellcome Genome Campus, UK; Molecular Immunity Unit, MRC Laboratory of Molecular Biology, University of Cambridge, UK; Michigan Medicine (University of Michigan), Department of Computational Medicine & Bioinformatics, Ann Arbor, MI, USA; Department of Molecular Biology and Genetics, College of Arts & Sciences, Cornell University, Ithaca, NY, USA; European Molecular Biology Laboratory, European Bioinformatics Institute (EMBL-EBI), Wellcome Genome Campus Hinxton UK; Institute of Computational Biology, Helmholtz Munich, Neuherberg, Germany; Harvard Medical School, Boston, MA, USA; Brigham and Women’s Hospital, Boston, MA, USA; Cancer Research UK Cambridge Institute, University of Cambridge, UK; Institute of Lung Health and Immunity (LHI), Helmholtz Munich, Comprehensive Pneumology Center (CPC-M), Germany; Member of the German Center for Lung Research (DZL); Department of Medicine, University of Cambridge, UK; Cambridge Stem Cell Institute, University of Cambridge, UK; CIFAR Macmillan Multi-scale Human Programme, CIFAR, Toronto, Canada

## Abstract

The human kidney contains highly specialized cell populations. Despite numerous single-cell and single-nucleus transcriptomics studies, differences in cohorts, technologies, analytical pipelines, and annotation frameworks have limited the ability to define consensus kidney cell states, identify disease-associated populations and interpret kidney disease genetic susceptibility. Here, we assembled 18 human kidney single-cell and single-nucleus RNA-sequencing datasets spanning 232 donors and five major disease contexts into a uniformly processed and computationally integrated Human Kidney Cell Atlas (HKCA), comprising over one million high-quality cells (816,895) and nuclei (215,308). The HKCA resolves 63 cell types and 120 harmonized cell states, including rare epithelial and stromal populations associated with kidney disease. Integration with spatial transcriptomics, intercellular communication networks, and human genetic association data further defined the anatomical context and disease relevance of these populations. The HKCA also provides a framework for automated annotation of independent human and mouse kidney datasets. Together, the HKCA establishes a comprehensive reference for human kidney biology, enabling disease interpretation and genetic risk localization at cellular resolution.
