## Extended Figures for "An Integrated Atlas of the Human Kidney Spanning Health and Disease": Ext_table1_HCKA_corebenchmark_datasets.csv

Publication	Title
Krebs (2020) Science Immunology	Pathogen-induced tissue-resident memory TH17 (TRM17) cells amplify autoimmune kidney disease
Krishna (2021) Cancer Cell	Single-cell sequencing links multiregional immune landscapes and tissue-resident T cells in ccRCC to tumor topology and therapy efficacy
Liao (2020) Scientific Data	Single-cell RNA sequencing of human kidney
Malone (2020) Journal of the American Society of Nephrology	Harnessing Expressed Single Nucleotide Variation and Single Cell RNA Sequencing To Define Immune Cell Chimerism in the Rejecting Kidney Transplant
Menon (2020) - JCI Insight	Single cell transcriptomics identifies focal segmental glomerulosclerosis remission endothelial biomarker
Muto (2021) Nature Communications	Single cell transcriptional and chromatin accessibility profiling redefine cellular heterogeneity in the adult human kidney
Muto (2022) Nature Communications	Defining cellular complexity in human autosomal dominant polycystic kidney disease by multimodal single cell analysis
Stewart (2019) Science	Spatiotemporal immune zonation of the human kidney
Wilson (2019) Proceedings of the National Academy of Sciences	The single-cell transcriptomic landscape of early human diabetic nephropathy
Wilson (2022) Nature Communications	Multimodal single cell sequencing implicates chromatin accessibility and genetic background in diabetic kidney disease progression
