## Extended Figures for "An Integrated Atlas of the Human Kidney Spanning Health and Disease": Ext_table2_technology_genes.xlsx

### Sheet: Sheet1
	Gene	Importance	sc_det_rate	sn_det_rate	delta_detection	Enriched_In
0	FTH1	0.0165624	0.881796	0.0902707	0.791526	Single-Cell
1	COX7C	0.0129412	0.73395	0.0421118	0.691838	Single-Cell
2	B2M	0.0112399	0.78714	0.12261	0.66453	Single-Cell
3	PTMA	0.0106072	0.793308	0.139266	0.654042	Single-Cell
4	GMDS-DT	0.0102105	0.165358	0.706095	-0.540738	Single-Nucleus
5	PTH2R	0.0100796	0.164425	0.62419	-0.459764	Single-Nucleus
6	EEF1A1	0.010018	0.901897	0.0973489	0.804548	Single-Cell
7	PKHD1	0.00972415	0.22028	0.717577	-0.497296	Single-Nucleus
8	LRMDA	0.00933969	0.262337	0.709105	-0.446768	Single-Nucleus
9	SRP14	0.00925779	0.672018	0.0440253	0.627993	Single-Cell
10	MAML2	0.0092541	0.307907	0.752257	-0.44435	Single-Nucleus
11	ITM2B	0.00872154	0.782185	0.239903	0.542282	Single-Cell
12	PPIA	0.00871268	0.670649	0.0562404	0.614409	Single-Cell
13	TPT1	0.00856991	0.88322	0.0827141	0.800506	Single-Cell
14	UBB	0.00830776	0.711836	0.0274212	0.684414	Single-Cell
15	NACA	0.00818253	0.721781	0.0540574	0.667723	Single-Cell
16	UQCRB	0.00805416	0.637277	0.0365337	0.600743	Single-Cell
17	TMSB4X	0.00799614	0.581126	0.0823193	0.498807	Single-Cell
18	BICC1	0.00788949	0.238289	0.735295	-0.497007	Single-Nucleus
19	WWOX	0.00759425	0.297737	0.801912	-0.504175	Single-Nucleus
20	FTX	0.00750442	0.307473	0.876907	-0.569434	Single-Nucleus
21	MALAT1	0.00737402	0.704103	0.998639	-0.294536	Single-Nucleus
22	UBA52	0.00715284	0.729652	0.03717	0.692482	Single-Cell
23	MAPK10	0.00703924	0.173946	0.695613	-0.521666	Single-Nucleus
24	PPP2R3A	0.00688984	0.17575	0.630204	-0.454455	Single-Nucleus
25	RACK1	0.00684363	0.723159	0.074563	0.648596	Single-Cell
26	KAZN	0.00670921	0.201459	0.642285	-0.440825	Single-Nucleus
27	MAGI1	0.00664832	0.249092	0.729694	-0.480602	Single-Nucleus
28	TMSB10	0.00656113	0.714534	0.0595751	0.654959	Single-Cell
29	NDUFA4	0.0065511	0.665434	0.0467423	0.618692	Single-Cell
30	SETBP1	0.00654393	0.200868	0.698757	-0.497889	Single-Nucleus
31	DHFR	0.00618677	0.584152	0.0985797	0.485572	Single-Cell
32	ARHGAP6	0.00594754	0.169901	0.611329	-0.441428	Single-Nucleus
33	MAST4	0.0058964	0.206506	0.57499	-0.368484	Single-Nucleus
34	SERF2	0.0058641	0.805547	0.0727748	0.732772	Single-Cell
35	DIP2C	0.00574625	0.147009	0.639948	-0.492939	Single-Nucleus
36	PARD3	0.00567851	0.231053	0.743967	-0.512914	Single-Nucleus
37	COX5B	0.00565112	0.627977	0.0517538	0.576223	Single-Cell
38	GLIS3	0.00559712	0.19951	0.674624	-0.475114	Single-Nucleus
39	NR2F2-AS1	0.0054375	0.150521	0.595245	-0.444724	Single-Nucleus
40	HLA-A	0.00528237	0.608067	0.0997687	0.508298	Single-Cell
41	MAGI2	0.00514137	0.151667	0.554847	-0.40318	Single-Nucleus
42	PATJ	0.00508917	0.237164	0.704038	-0.466874	Single-Nucleus
43	SAMD12	0.00500049	0.139397	0.578757	-0.43936	Single-Nucleus
44	KIAA1217	0.00487402	0.230975	0.70911	-0.478135	Single-Nucleus
45	MIF	0.00476097	0.729155	0.0376298	0.691525	Single-Cell
46	ELOB	0.00471725	0.58826	0.0305934	0.557667	Single-Cell
47	CFL1	0.00471368	0.604851	0.0382568	0.566594	Single-Cell
48	S100A6	0.00465091	0.585283	0.104334	0.480949	Single-Cell
49	GPHN	0.00456939	0.256749	0.756688	-0.499939	Single-Nucleus
50	COX8A	0.00454873	0.584375	0.0285777	0.555797	Single-Cell
51	NR6A1	0.00453684	0.0878522	0.466676	-0.378823	Single-Nucleus
52	FTL	0.0045209	0.872924	0.105616	0.767308	Single-Cell
53	MBD5	0.00446151	0.242225	0.727214	-0.48499	Single-Nucleus
54	HLA-B	0.00442127	0.570264	0.086634	0.48363	Single-Cell
55	PARD3B	0.00437007	0.189797	0.712997	-0.5232	Single-Nucleus
56	EIF1	0.00434078	0.781284	0.0962714	0.685013	Single-Cell
57	ESRRG	0.00431399	0.229779	0.637817	-0.408038	Single-Nucleus
58	ATP5F1E	0.00408691	0.764243	0.0384472	0.725795	Single-Cell
59	NEAT1	0.00404165	0.508609	0.917314	-0.408705	Single-Nucleus
60	RBPMS	0.00399415	0.312111	0.725821	-0.41371	Single-Nucleus
61	COX4I1	0.00399188	0.677807	0.0559292	0.621878	Single-Cell
62	SMYD3	0.00362986	0.232832	0.694368	-0.461536	Single-Nucleus
63	SHROOM3	0.00360635	0.118529	0.52718	-0.40865	Single-Nucleus
64	XIST	0.00356968	0.134564	0.427643	-0.293079	Single-Nucleus
65	LINC01515	0.00355482	0.0483	0.38575	-0.33745	Single-Nucleus
66	APBB2	0.0035527	0.193093	0.641736	-0.448643	Single-Nucleus
67	GAPDH	0.00340506	0.776253	0.0514751	0.724778	Single-Cell
68	FAU	0.00338025	0.628255	0.0431475	0.585107	Single-Cell
69	NME2	0.00331266	0.543843	0.0358231	0.50802	Single-Cell
70	BCAS3	0.00327346	0.237214	0.691553	-0.454339	Single-Nucleus
71	UBE2E2	0.00326968	0.216056	0.60367	-0.387614	Single-Nucleus
72	CHCHD2	0.00319992	0.597258	0.0415544	0.555703	Single-Cell
73	FGD4	0.00316963	0.219405	0.656246	-0.436841	Single-Nucleus
74	PKP4	0.00314692	0.27227	0.660008	-0.387738	Single-Nucleus
75	LARGE1	0.00310412	0.12741	0.52189	-0.394479	Single-Nucleus
76	PRKN	0.00310179	0.197052	0.696644	-0.499592	Single-Nucleus
77	FNDC3B	0.00308178	0.300324	0.706945	-0.406622	Single-Nucleus
78	SOX6	0.00307435	0.178569	0.601376	-0.422807	Single-Nucleus
79	NHS	0.00307019	0.123501	0.585909	-0.462409	Single-Nucleus
80	HINT1	0.00303145	0.65227	0.0627009	0.589569	Single-Cell
81	L3MBTL4	0.00301103	0.0980579	0.475417	-0.377359	Single-Nucleus
82	RAD51B	0.00297961	0.179458	0.588204	-0.408746	Single-Nucleus
83	TTC28	0.00297675	0.182118	0.605602	-0.423485	Single-Nucleus
84	SOD1	0.00295185	0.583512	0.0485862	0.534926	Single-Cell
85	UACA	0.00288986	0.150726	0.479063	-0.328337	Single-Nucleus
86	H3F3B	0.0028894	0.648055	0.145211	0.502845	Single-Cell
87	ZNF609	0.00288639	0.15195	0.558702	-0.406752	Single-Nucleus
88	ZBTB20	0.00282106	0.491811	0.878374	-0.386563	Single-Nucleus
89	RNASEK	0.00280589	0.575436	0.0748927	0.500544	Single-Cell
90	PLEKHA5	0.00276326	0.240191	0.672325	-0.432134	Single-Nucleus
91	AC098829.1	0.00276171	0.0392449	0.362132	-0.322887	Single-Nucleus
92	COX6C	0.00274324	0.598715	0.0938098	0.504905	Single-Cell
93	SLC25A6	0.00264117	0.554355	0.0629145	0.491441	Single-Cell
94	HSPE1	0.00263261	0.566625	0.0506809	0.515944	Single-Cell
95	DYNLL1	0.00263207	0.538157	0.0626637	0.475494	Single-Cell
96	BTBD9	0.00255091	0.201899	0.669209	-0.46731	Single-Nucleus
97	NDUFB2	0.00252769	0.570769	0.0884779	0.482291	Single-Cell
98	TMA7	0.00247647	0.615179	0.0547588	0.560421	Single-Cell
99	PFN1	0.00247055	0.596554	0.0355444	0.56101	Single-Cell
100	S100A11	0.00246674	0.499921	0.0426041	0.457317	Single-Cell
101	MACROD2	0.00242672	0.165453	0.596792	-0.431338	Single-Nucleus
102	PTPRG	0.00242592	0.305388	0.764793	-0.459405	Single-Nucleus
103	ACTG1	0.00241998	0.651708	0.129647	0.522061	Single-Cell
104	OST4	0.00241846	0.542668	0.0304494	0.512219	Single-Cell
105	EEF1B2	0.00239771	0.561128	0.0368913	0.524237	Single-Cell
106	WDPCP	0.0023912	0.124348	0.534564	-0.410217	Single-Nucleus
107	CST3	0.00232709	0.537248	0.0419864	0.495261	Single-Cell
108	ACTB	0.00227909	0.784982	0.164262	0.62072	Single-Cell
109	CEP112	0.00227874	0.0998366	0.449045	-0.349209	Single-Nucleus
110	RORA	0.00225886	0.319349	0.820722	-0.501372	Single-Nucleus
111	HSPA8	0.00225771	0.56094	0.0471975	0.513742	Single-Cell
112	STK32B	0.00223484	0.0672473	0.329156	-0.261909	Single-Nucleus
113	HSP90AA1	0.00223468	0.687314	0.281532	0.405782	Single-Cell
114	AL050309.1	0.0022294	0.105957	0.507775	-0.401818	Single-Nucleus
115	THSD7A	0.0022211	0.196414	0.600637	-0.404223	Single-Nucleus
116	INVS	0.00217494	0.110739	0.510455	-0.399716	Single-Nucleus
117	POLR2L	0.00217424	0.558011	0.0236034	0.534407	Single-Cell
118	HLA-C	0.00214381	0.458138	0.0749392	0.383199	Single-Cell
119	MYL12A	0.00213893	0.525752	0.0662679	0.459484	Single-Cell
120	ADAMTS9-AS2	0.0021375	0.208671	0.661954	-0.453283	Single-Nucleus
121	GSE1	0.00212256	0.127818	0.431642	-0.303824	Single-Nucleus
122	NEBL	0.00209086	0.133075	0.47818	-0.345105	Single-Nucleus
123	CD63	0.00207612	0.55189	0.0639828	0.487907	Single-Cell
124	COX6B1	0.00207364	0.600901	0.0495941	0.551307	Single-Cell
125	EEF1G	0.00206668	0.682216	0.0695608	0.612655	Single-Cell
126	AL049828.1	0.00206232	0.0739826	0.424174	-0.350191	Single-Nucleus
127	STK33	0.00206196	0.0831086	0.439528	-0.35642	Single-Nucleus
128	SORBS2	0.00205793	0.19377	0.584772	-0.391001	Single-Nucleus
129	CRADD	0.00204852	0.151545	0.5537	-0.402155	Single-Nucleus
130	APOE	0.00204327	0.400367	0.043807	0.35656	Single-Cell
131	NLGN1	0.00203451	0.0824537	0.390492	-0.308038	Single-Nucleus
132	LDHB	0.00203153	0.597621	0.119299	0.478323	Single-Cell
133	ATP5MG	0.00202073	0.640284	0.0750228	0.565261	Single-Cell
134	PLXDC2	0.00201788	0.216674	0.624324	-0.40765	Single-Nucleus
135	AGAP1	0.00200116	0.177969	0.741245	-0.563276	Single-Nucleus
136	NDUFS5	0.00196983	0.522499	0.0418424	0.480657	Single-Cell
137	UBL5	0.00193098	0.585954	0.0250385	0.560916	Single-Cell
138	S100A10	0.00189912	0.519707	0.0608245	0.458882	Single-Cell
139	EPB41L4A	0.00188676	0.154295	0.545381	-0.391086	Single-Nucleus
140	HSP90AB1	0.00187549	0.585266	0.0998848	0.485381	Single-Cell
141	DAPK1	0.00187437	0.14958	0.499429	-0.349849	Single-Nucleus
142	CDK14	0.00183802	0.145085	0.578125	-0.433041	Single-Nucleus
143	EYS	0.00182264	0.0146555	0.188864	-0.174209	Single-Nucleus
144	AKAP13	0.00182022	0.31038	0.671169	-0.360789	Single-Nucleus
145	ATP5F1D	0.00179684	0.564934	0.053175	0.511759	Single-Cell
146	BBS9	0.00179086	0.150721	0.609471	-0.45875	Single-Nucleus
147	SGO1-AS1	0.00177541	0.0705378	0.369745	-0.299207	Single-Nucleus
148	LRCH1	0.00177189	0.185703	0.532962	-0.347259	Single-Nucleus
149	NDUFC2	0.00176017	0.431883	0.0355816	0.396301	Single-Cell
150	NDUFA13	0.00173695	0.605816	0.071414	0.534402	Single-Cell
151	FHIT	0.00171882	0.284182	0.780463	-0.496281	Single-Nucleus
152	SKP1	0.00171793	0.575846	0.14444	0.431407	Single-Cell
153	NEDD4L	0.00170553	0.26581	0.632564	-0.366753	Single-Nucleus
154	ANKRD36	0.00169996	0.0651883	0.375262	-0.310074	Single-Nucleus
155	PDE4D	0.00169727	0.371236	0.803082	-0.431846	Single-Nucleus
156	HNF1A-AS1	0.00169023	0.0777321	0.457786	-0.380054	Single-Nucleus
157	OAZ1	0.00167585	0.618662	0.0583583	0.560304	Single-Cell
158	RABGAP1L	0.00164427	0.296533	0.719383	-0.422851	Single-Nucleus
159	GSTP1	0.00163541	0.566203	0.0555483	0.510654	Single-Cell
160	WDR72	0.00162866	0.183129	0.515299	-0.33217	Single-Nucleus
161	AC246817.1	0.00161011	0.0440522	0.297416	-0.253364	Single-Nucleus
162	FXYD2	0.00160776	0.612901	0.25784	0.355061	Single-Cell
163	AFF1	0.00159395	0.300052	0.682929	-0.382877	Single-Nucleus
164	JUNB	0.00158708	0.412625	0.0691893	0.343435	Single-Cell
165	CCDC148	0.00158211	0.0858556	0.406655	-0.320799	Single-Nucleus
166	INSR	0.0015796	0.245023	0.611422	-0.366399	Single-Nucleus
167	KIF26B	0.00157285	0.0660685	0.310063	-0.243994	Single-Nucleus
168	LDLRAD4	0.00157134	0.159488	0.441149	-0.281661	Single-Nucleus
169	PFDN5	0.00156626	0.678819	0.0766437	0.602175	Single-Cell
170	UBC	0.00156595	0.6452	0.113744	0.531456	Single-Cell
171	RBM47	0.00156347	0.289823	0.61863	-0.328807	Single-Nucleus
172	AUTS2	0.00154936	0.163688	0.540737	-0.377049	Single-Nucleus
173	ETV6	0.00153439	0.197213	0.515568	-0.318356	Single-Nucleus
174	DPP6	0.0015305	0.035575	0.351608	-0.316033	Single-Nucleus
175	ANKRD36C	0.00151042	0.0596172	0.33766	-0.278043	Single-Nucleus
176	ATP5IF1	0.0014848	0.523955	0.0599235	0.464031	Single-Cell
177	GAREM1	0.00147673	0.157997	0.488119	-0.330122	Single-Nucleus
178	PRDX1	0.00147019	0.614188	0.0361668	0.578021	Single-Cell
179	THRB	0.00146798	0.14311	0.529288	-0.386178	Single-Nucleus
180	COX6A1	0.00145109	0.587162	0.0338956	0.553267	Single-Cell
181	JMJD1C	0.00143568	0.356583	0.759089	-0.402506	Single-Nucleus
182	FAM160A1	0.0014245	0.0901205	0.452189	-0.362069	Single-Nucleus
183	TFCP2L1	0.00140703	0.176887	0.49615	-0.319263	Single-Nucleus
184	KLF12	0.00140402	0.172418	0.533812	-0.361395	Single-Nucleus
185	PRICKLE2	0.00139188	0.0819322	0.491533	-0.409601	Single-Nucleus
186	MYL6	0.00138954	0.638749	0.109977	0.528772	Single-Cell
187	NDUFB7	0.00138415	0.468645	0.0429849	0.42566	Single-Cell
188	NDUFA1	0.00136435	0.542483	0.028991	0.513492	Single-Cell
189	TMEM59	0.00136376	0.486317	0.134644	0.351673	Single-Cell
190	CD74	0.00136236	0.502186	0.0801875	0.421998	Single-Cell
191	GATM	0.00135999	0.361798	0.0765229	0.285275	Single-Cell
192	TMBIM6	0.00135247	0.587537	0.142698	0.444839	Single-Cell
193	ATP5MPL	0.001343	0.530864	0.0616466	0.469217	Single-Cell
194	IMMP2L	0.0013401	0.31624	0.761778	-0.445538	Single-Nucleus
195	AC008014.1	0.0013392	0.126031	0.559696	-0.433665	Single-Nucleus
196	ENTPD1-AS1	0.0013376	0.114051	0.409841	-0.295789	Single-Nucleus
197	SVIL	0.00132756	0.18925	0.536065	-0.346815	Single-Nucleus
198	CGNL1	0.00130145	0.184799	0.572696	-0.387897	Single-Nucleus
199	MEF2A	0.00130073	0.261131	0.605672	-0.34454	Single-Nucleus
