## Extended Figures for "An Integrated Atlas of the Human Kidney Spanning Health and Disease": Ext_table5_scDRS_results.csv

group	n_cell	n_ctrl	assoc_mcp	assoc_mcz	hetero_mcp	hetero_mcz	n_fdr_0.05	n_fdr_0.1	n_fdr_0.2
ATL	14170.0	1000.0	0.01998002	2.2947226	0.001998002	4.2923255	0.0	0.0	0.0
Bcells_activated	3958.0	1000.0	0.025974026	2.2976255	0.14585415	1.0039585	0.0	0.0	0.0
Bcells_memory	17.0	1000.0	0.44655344	0.008242498	0.4135864	0.35907832	0.0	0.0	0.0
Bcells_naive	2749.0	1000.0	0.026973028	2.1008224	0.94305694	-1.4219505	0.0	0.0	0.0
CD-IC-A	10435.0	1000.0	0.1958042	0.85685265	0.008991009	3.2786958	0.0	0.0	0.0
CD-IC-B	2839.0	1000.0	0.44455543	0.07296706	0.001998002	4.025844	0.0	0.0	0.0
CD-PC	18328.0	1000.0	0.04895105	1.8534069	0.005994006	3.8741364	0.0	0.0	0.0
CD4_activated_helper	2299.0	1000.0	0.33966035	0.398974	0.123876125	1.1759628	0.0	0.0	0.0
CD4_central_memory	2456.0	1000.0	0.998002	-2.5104718	0.8701299	-1.1347827	0.0	0.0	0.0
CD4_memory_resident	16869.0	1000.0	0.999001	-2.5898867	0.33266732	0.3120998	0.0	0.0	0.0
CD8_activated_cytotoxic	270.0	1000.0	0.95804197	-1.7024324	0.67132866	-0.44854492	0.0	0.0	0.0
CD8_activated_exhausted	264.0	1000.0	0.8851149	-1.216909	0.07292707	1.4529682	0.0	0.0	0.0
CD8_activated_resident	1427.0	1000.0	0.16383617	1.0174484	0.15684316	0.988461	0.0	0.0	0.0
CD8_cycling	313.0	1000.0	0.58441556	-0.24173452	0.6883117	-0.5145207	0.0	0.0	0.0
CD8_effector_cytoxic	16388.0	1000.0	0.998002	-2.487176	0.22077923	0.6564794	0.0	0.0	0.0
CD8_memory_resident	10639.0	1000.0	0.997003	-2.3078172	0.011988012	2.7101686	0.0	0.0	0.0
CNT-IC-A	5026.0	1000.0	0.08391608	1.4949989	0.000999001	4.566398	0.0	0.0	0.0
CNT-PC	37047.0	1000.0	0.07292707	1.539627	0.016983017	2.607247	0.0	0.0	0.0
Ciliated	47.0	1000.0	0.7942058	-0.8380731	0.5604396	-0.12747441	0.0	0.0	0.0
DC1	49.0	1000.0	0.8961039	-1.2623634	0.06393606	1.4480301	0.0	0.0	0.0
DC2	4532.0	1000.0	0.6833167	-0.47465378	0.20879121	0.6961451	0.0	0.0	0.0
DCT1	5156.0	1000.0	0.11188811	1.224076	0.00999001	2.9686267	0.0	0.0	0.0
DCT2	619.0	1000.0	0.00999001	2.400897	0.6093906	-0.23359714	0.0	0.0	0.0
DTL1	5983.0	1000.0	0.996004	-2.3261983	0.15384616	0.9447555	0.0	0.0	0.0
DTL2	606.0	1000.0	0.9460539	-1.5566372	0.21578422	0.7666596	0.0	0.0	0.0
DTL3	1604.0	1000.0	0.8591409	-1.0601711	0.006993007	3.0998943	0.0	0.0	0.0
EC-AEA	9276.0	1000.0	0.35864136	0.33594877	0.55344653	-0.27460614	0.0	0.0	0.0
EC-AEA_SULF1+	2774.0	1000.0	0.66933066	-0.47714996	0.24575424	0.6116854	0.0	0.0	0.0
EC-AVR	16641.0	1000.0	0.74825174	-0.70995206	0.12687312	1.1160975	0.0	0.0	0.0
EC-DVR	8754.0	1000.0	0.18181819	0.91373336	0.043956045	1.8541304	0.0	0.0	0.0
EC-Glomerular_cap	12051.0	1000.0	0.41558442	0.15791461	0.30669332	0.34512576	0.0	0.0	0.0
EC-LYM	683.0	1000.0	0.9190809	-1.308005	0.023976024	2.1175168	0.0	0.0	0.0
EC-PTC	20212.0	1000.0	0.47352648	0.045017757	0.056943055	1.7670238	0.0	0.0	0.0
EC-angiogenic	1650.0	1000.0	0.54545456	-0.14952643	0.08191808	1.4724891	0.0	0.0	0.0
EC-cap	10554.0	1000.0	0.6323676	-0.36063853	0.2947053	0.45127812	0.0	0.0	0.0
EC-venus	7393.0	1000.0	0.81918085	-0.85802066	0.2857143	0.4554421	0.0	0.0	0.0
Fibroblasts_INHBA+	1380.0	1000.0	0.3116883	0.44960716	0.4145854	0.14876378	0.0	0.0	0.0
Fibroblasts_NEGR1+	6244.0	1000.0	0.34465533	0.41390944	0.4055944	0.058746524	0.0	0.0	0.0
Fibroblasts_adventitial	1089.0	1000.0	0.37762237	0.25384223	0.26873127	0.48468354	0.0	0.0	0.0
ILC3	242.0	1000.0	0.6523476	-0.41300493	0.5694306	-0.19718373	0.0	0.0	0.0
MC	1757.0	1000.0	0.49050948	-0.03197652	0.043956045	1.9112746	0.0	0.0	0.0
MD	1506.0	1000.0	0.000999001	4.395533	0.002997003	3.1813653	0.0	0.0	0.0
Mast cells	491.0	1000.0	0.6923077	-0.5231708	0.58841157	-0.22437766	0.0	0.0	0.0
Mast cells_activated	745.0	1000.0	0.5284715	-0.19206442	0.8061938	-0.85935307	0.0	0.0	0.0
Mono-Mφ	2955.0	1000.0	0.3136863	0.4141543	0.65834165	-0.5174631	0.0	0.0	0.0
Mono_classical_CD14+	4457.0	1000.0	0.8431568	-0.9955991	0.11888112	1.1420289	0.0	0.0	0.0
Mono_classical_activated	2706.0	1000.0	0.6963037	-0.54391366	0.011988012	2.6732132	0.0	0.0	0.0
Mono_classical_migratory	406.0	1000.0	0.7802198	-0.7906065	0.004995005	2.3897636	0.0	0.0	0.0
Mono_non-classical_CD16+	8564.0	1000.0	0.7982018	-0.85294807	0.22877122	0.6097344	0.0	0.0	0.0
Mono_non-classical_activated	428.0	1000.0	0.25074926	0.68888897	0.53946054	-0.07635651	0.0	0.0	0.0
Myofibroblasts	136.0	1000.0	0.017982017	2.1297705	0.58841157	-0.17981185	0.0	0.0	0.0
Mφ_Resident	603.0	1000.0	0.34365633	0.35319203	0.35564435	0.41989172	0.0	0.0	0.0
Mφ_Resident_LYVE1+	5430.0	1000.0	0.30669332	0.46191728	0.030969031	2.2778363	0.0	0.0	0.0
Mφ_SPP1+	7064.0	1000.0	0.7122877	-0.5418357	0.28771228	0.34157014	0.0	0.0	0.0
Mφ_TREM2+	4201.0	1000.0	0.6823177	-0.45350862	0.15484515	0.98220885	0.0	0.0	0.0
NKT	4684.0	1000.0	0.8931069	-1.2592428	0.2007992	0.7381466	0.0	0.0	0.0
NK_CD56bright_CD16+	1160.0	1000.0	0.93806195	-1.4905725	0.045954045	1.7942882	0.0	0.0	0.0
NK_CD56bright_CD16-	1169.0	1000.0	0.96703297	-1.744212	0.5834166	-0.23304012	0.0	0.0	0.0
NK_CD56dim_CD16+	838.0	1000.0	0.88911086	-1.2158023	0.9010989	-1.273607	0.0	0.0	0.0
Neuron	2197.0	1000.0	0.8971029	-1.2169698	0.08091908	1.4789175	0.0	0.0	0.0
Neutrophils	56.0	1000.0	0.1028971	1.2928866	0.7602398	-0.6957393	0.0	0.0	0.0
Neutrophils_activated	51.0	1000.0	0.121878125	1.1542406	0.28771228	0.57665604	0.0	0.0	0.0
Norn_cells	77.0	1000.0	0.66933066	-0.48340347	0.3986014	0.23021767	0.0	0.0	0.0
PAC	13.0	1000.0	0.3036963	0.43483856	0.48351648	0.04739235	0.0	0.0	0.0
PEC	3942.0	1000.0	0.15784216	0.99384075	0.001998002	4.5017247	0.0	0.0	0.0
POD	1431.0	1000.0	0.13086914	1.1097674	0.42057943	0.029762998	0.0	0.0	0.0
POD_ECMmodulating	446.0	1000.0	0.32867134	0.36683476	0.55444556	-0.15966874	0.0	0.0	0.0
PTS1	13125.0	1000.0	0.11988012	1.2298516	0.7942058	-0.83535653	0.0	0.0	0.0
PTS1/S2	56597.0	1000.0	0.4145854	0.1532715	0.5024975	-0.20464668	0.0	0.0	0.0
PTS2	25784.0	1000.0	0.15484515	0.9947038	0.8321678	-0.87774324	0.0	0.0	0.0
PTS2/S3	33694.0	1000.0	0.26873127	0.5581363	0.26373628	0.414479	0.0	0.0	0.0
PTS3	15699.0	1000.0	0.30769232	0.42294878	0.57042956	-0.32680184	0.0	0.0	0.0
PapE1	6745.0	1000.0	0.27572426	0.48234543	0.3986014	0.052505553	0.0	0.0	0.0
PapE2	2423.0	1000.0	0.41558442	0.1464504	0.6123876	-0.41403353	0.0	0.0	0.0
Pericytes	15476.0	1000.0	0.7422577	-0.6790885	0.32467532	0.34053257	0.0	0.0	0.0
Perivascular_fibroblasts	393.0	1000.0	0.53946054	-0.1460089	0.53246754	-0.113226004	0.0	0.0	0.0
Plasma cells	2175.0	1000.0	0.95404595	-1.4093609	0.47452548	-0.026213706	0.0	0.0	0.0
Platelets	1.0	1000.0	0.92007995	-1.3555057			0.0	0.0	0.0
RBC	61.0	1000.0	0.55744255	-0.22452216	0.67832166	-0.47495788	0.0	0.0	0.0
Reticulocytes	18.0	1000.0	0.3216783	0.39301163	0.95904094	-1.8408442	0.0	0.0	0.0
Schwann cells	258.0	1000.0	0.51648355	-0.12939358	0.9040959	-1.3061427	0.0	0.0	0.0
TAL	38830.0	1000.0	0.060939062	1.5866132	0.001998002	7.1070895	0.0	0.0	0.0
Tregs	1765.0	1000.0	0.84915084	-1.0380515	0.3216783	0.44722378	0.0	0.0	0.0
VSMC	6949.0	1000.0	0.85514486	-1.0701463	0.032967035	2.0620973	0.0	0.0	0.0
VSMC_REN+	182.0	1000.0	0.5804196	-0.24511072	0.44055945	0.14094421	0.0	0.0	0.0
aATL_CCL2+	5558.0	1000.0	0.000999001	3.5645025	0.044955045	1.8752515	0.0	0.0	0.0
aCD-PC	9119.0	1000.0	0.04095904	1.8248404	0.000999001	5.9873824	0.0	0.0	0.0
aFibroblasts	751.0	1000.0	0.15584415	0.96192497	0.22477522	0.7313902	0.0	0.0	0.0
aPT	2557.0	1000.0	0.00999001	2.8807704	0.032967035	2.357566	0.0	0.0	0.0
aPTS1/S2	23464.0	1000.0	0.061938062	1.5849385	0.15884116	0.894416	0.0	0.0	0.0
aPTS3	9583.0	1000.0	0.12287712	1.2033052	0.1968032	0.75089884	0.0	0.0	0.0
aTAL	14187.0	1000.0	0.012987013	2.2371843	0.000999001	5.612955	0.0	0.0	0.0
cycEC-PTC	10256.0	1000.0	0.74125874	-0.64111483	0.55744255	-0.257023	0.0	0.0	0.0
dCD-ICB	699.0	1000.0	0.7312687	-0.6138003	0.15584415	0.9913393	0.0	0.0	0.0
dCD-PC	6296.0	1000.0	0.000999001	3.937419	0.001998002	4.1871934	1.0	1.0	1.0
dDTL1/2	3616.0	1000.0	0.16383617	0.9417374	0.002997003	4.3573623	0.0	0.0	0.0
dEC-LYM	158.0	1000.0	0.995005	-2.2475135	0.73426574	-0.5998074	0.0	0.0	0.0
dEC-PTC	1979.0	1000.0	0.18681319	0.8835557	0.17082918	0.87479377	0.0	0.0	0.0
dEC-cap	4.0	1000.0	0.09490509	1.3706807			0.0	0.0	0.0
dEC-venous	9770.0	1000.0	0.6113886	-0.28069985	0.1988012	0.74233556	0.0	0.0	0.0
dPOD	855.0	1000.0	0.3006993	0.46264914	0.95204794	-1.4581743	0.0	0.0	0.0
dPT	1397.0	1000.0	0.10689311	1.2317795	0.00999001	3.0532532	0.0	0.0	0.0
dPTS1/S2	26335.0	1000.0	0.45154846	0.08164356	0.043956045	2.1212418	0.0	0.0	0.0
dPapE	254.0	1000.0	0.21478522	0.7885429	0.38861138	0.3021727	0.0	0.0	0.0
gdT cells	815.0	1000.0	0.9070929	-1.2939566	0.15184815	1.0470581	0.0	0.0	0.0
pDCs	491.0	1000.0	0.5944056	-0.30873284	0.6253746	-0.39761722	0.0	0.0	0.0
