## Extended Figures for "An Integrated Atlas of the Human Kidney Spanning Health and Disease": Ext_table6_Antibodies.xlsx

### Sheet: Sheet1
	Target	Fluorophore	Species	Clone	Provider	Cat#	Concentration
	SPOCK2	Unconjugated	Rabbit	Polyclonal	ThermoFisher Scientific	PA5-60775	1/50
	AIF1	Unconjugated	Goat	Polyclonal	Abcam	ab5076	1/100
	Nephrin	Unconjugated	Guinea pig	Polyclonal	VWR	101987-190	1/50
	CD31	BV421	Mouse IgG1 κ	WM59	BioLegend	303124	1/100
	CCL2	Unconjugated	Rabbit	RM1100	Abcam	ab315478	1/50
	Claudin10	Unconjugated	Mouse IgG1 κ	H-10	Santa Cruz Biotechnology	sc-373700	1/25
	CD13	BV421	Mouse IgG1 κ	WM15	BioLegend	301716	1/100
	phalloidin	AF488	N/A	N/A	BioLegend	424201	1/500
	UMOD	Unconjugated	Sheep	Polyclonal	R&D Systems	AF5144	1/150
	Anti-goat IgG (H+L)	AF555	Donkey	Polyclonal	Invitrogen	A32816	1/300
	Anti-goat IgG (H+L)	AF594	Donkey	Polyclonal	Invitrogen	A11058	1/300
	Anti-guinea pig IgG (H+L)	AF594	Donkey	Polyclonal	Jackson ImmunoResearch	706-585-148	1/300
	Anti-rabbit IgG (H+L)	AF555	Donkey	Polyclonal	Invitrogen	A31572	1/300
	Anti-rabbit IgG (H+L)	AF647	Donkey	Polyclonal	Invitrogen	A32795	1/300
	Anti-mouse	AF647	Donkey	Polyclonal	Invitrogen	A32787	1/300
